# BMAL1 represses transposable elements independently of CLOCK in pluripotent cells

**DOI:** 10.1101/2024.06.18.599568

**Authors:** Amador Gallardo, Efres Belmonte-Reche, María Marti-Marimon, Joan Domingo-Reinés, Guillermo Peris, Lourdes López-Onieva, Iván Fernández-Rengel, Pablo Tristán-Ramos, Nicolas Bellora, Antonio Sánchez-Pozo, Antonio M Estévez, Sara R Heras, Marc A. Marti-Renom, David Landeira

## Abstract

Circadian oscillations of gene transcripts rely on a negative feedback loop executed by the activating BMAL1-CLOCK heterodimer and its negative regulators PER and CRY. Although circadian rhythms and CLOCK protein are mostly absent during embryogenesis, the lack of BMAL1 during prenatal development causes an early aging phenotype during adulthood, suggesting that BMAL1 carries out an unknown non-circadian function during organism development that is fundamental for healthy adult life. Here, we show that BMAL1 interacts with TRIM28 and represses transcription of totipotency-associated MERVL retrotransposons in mouse pluripotent cells. Deletion of Bmal1 leads to genome-wide upregulation of MERVLs, changes in the three-dimensional organization of the genome, and acquisition of totipotency-associated features. Overall, we demonstrate that in pluripotent cells BMAL1 is redeployed as a transcriptional repressor of transposable elements (TEs) in a CLOCK-independent way. We propose that BMAL1-TRIM28 activity during prenatal life is essential for optimal health and life span in mammals.
