## Supplemental Table S3 for "BMAL1 represses transposable elements independently of CLOCK in pluripotent cells"

### Sheet: Antibodies
Antibody	Application	Source	Identifier
Ms anti-FLAG M2	WB (1:1000) / IF (1:1000) / ChIP (2.5ug per 10^6 cells)/ IP (6ug per 2mg of nuclear extact protein)	Sigma Aldrich	F3165
Rb anti-BMAL1	WB (1:500)	Abcam	ab93806
Rb anti-BMAL1 ChIP grade	ChIP (5ug per 10^6 cells)	Abcam	ab3350
Ms anti-TRIM28	WB (1:1000) / IF (1:100) / ChIP (0.66 ug per 10^6 cells)/ IP (6ug per 2mg of nuclear extact protein)	Abcam	ab22553
Rb anti-Histone H3K9me3 ChIP grade	IF(1:250)/ ChIP (2.5ug per 10^6 cells)	Abcam	ab8898
Rb anti-CLOCK	WB (1:500)	Cell Signaling	5157
Ms anti-OCT3/4	WB (1:500) / IF (1:100)	BD	611202
Rb anti-ZSCAN4	WB (1:1000) /IF (1:100)	Milipore	AB4340
Rb anti-FIBRILLARIN	IF (1:100)	Abcam	ab5281
Ms anti-ACTIN B	WB (1:10000)	Sigma Aldrich	A2228
Ms anti-Alfa TUBULIN	WB (1:1000)	Santa Cruz Biotechnology	SC-23948
Gt anti-LAMIN B	WB (1:1000)	Santa Cruz Biotechnology	SC-6216
anti-rabbit IgG-HRP	WB (1:2500)	GE-Healthcare	NA934
anti-mouse IgG-HRP	WB (1:2500)	GE-Healthcare	NA931
Gt anti-mouse alexa fluor 488	IF (1:500)	Thermofisher	A-11001
Gt anti-rabbit alexa fluor 555	IF (1:500)	Thermofisher	A-21429
anti mouse Immunoglobulings IgG	ChIP	Dako	Z0259

### Sheet: CRISPR-CAS9
Guide RNA sequences designed to Knock-out Clock
Gene	Sequence 5´-3´
Clock gRNA FW	CACCGTCCATCTTTCTCGCGTTACC
Clock gRNA RV	AAACGGTAACGCGAGAAAGATGGAC
Clock Exon 6 FW	CCTGCTCAGCCTTTCTCTGT
Clock Exon 6 RV	CATCTGTCTCCCCAGGCTTA

### Sheet: mRNA-qPCR primers
List of primers used for measuring mRNA expression by RT-qPCR
Gene	FW 5´-3´	RV 5´-3´
mNanog	GCATCTTCTGCTTCCTGGCAA	GAACTATTCTTGCTTACAAGGG
mOct4	GAGAAGGTGGAACCAACTCCCG	CCCAAGGTGATCCTCTTCTGCTT
mRex1	GAGCTGAACTCCTAGCCGCCTAGATT	TTTGGTCAGTGGTATTTGGGGACA
mHmbs	ACTGGTGGAGTCTGGAGTCTAGATGGC	GCCAGGCTGATGCCCAGGTT
mYhwaz	TCTGGTTGCGAAGCATTGGG	CGTTGTAGGAGCCCGTAGGTCAT
mGapdh	AAGCAGTTGGTGGTGCAGGATG	CGTAGACAAAATGGTGAAGGTCGG
mZscan4	GTCCTGACAGAGGCCTGCC	GAGATGTCTGAAGAGGCAAT
mDub1	GGAGACATGGTGGTTGCTCT	CTCTCCCAACTCAGACTGTGC
mTcstv1	TGAACCCTGATGCCTGCTAAGACT	AGATGGCTGCAAAGACACAACTGC
mTcstv3	AGAAAGGGCTGGAACTTGTGACCT	AAAGCTCTTTGAAGCCATGCCCAG
mDux	CCCAGCGACTCAAACTCCTTC	GGACTTCGTCCAGCAGTTGAT
MERVL (LTR)	CTTCCATTCACAGCTGCGACTG	CTAGAACCACTCCTGGTACCAAC
MERVL (Int)	ATCTCCTGGCACCTGGTATG	AGAAGAAGGCATTTGCCAGA
mCdx2	GATTGAGGACAGAAGATGAGT	CAGGAAGAGTCGGAATGG
mHand1	CAAGCGGAAAAGGGAGTTG	GTGCGCCCTTTAATCCTCTT
mGata3	CTCGGCCATTCGTACATGGAA	GGATACCTCTGCACCGTAGC
mMmp9	GCAGAGGCATACTTGTACCG	TGATGTTATGATGGTCCCACTTG
mElf5	TCTGCTGCGACCAGTACAAG	GGAGTAACCTTGCGAGCGAA
mBmal1	AGTACGCCTCCCCCTGAT	TGTCTGGAGTCCCTCCATTT
mClock	AAGTCATCTCACACCGAGTC	GGAGGAGTGCTAGTATCAGTAGGG
5 ETS-18S (a)	CTCCTCTCTCGCGCTCTCT	GGCCGTGCGTACTTAGACAT
18S-ITS1 (b)	CTGAGAAGACGGTCGAACTTG	CCTCCACAGTCTCCCGTTTA
ITS1-5.8S (c)	ACACCGAAATACCGATACG	GTGCGTTCGAAGTGTCGAT
ITS2-28S (d)	GCCTCCTCGCTCTCTTCTTC	GCCGTTACTGAGGGAATCCT
mrRNA18s	CGGACAGGATTGACAGATTG	CAAATCGCTCCACCAACTA

### Sheet: FLAG-BMAL1 primers
Gene	Sequence
Adapter-Bmal1 FW	GTGGTACCGAGCTCGGATCAGCGGACCAGAGAATGGAC
Bmal1-NotI RV	AAGCGGCCGCCTACAGCGGCCATGGCAAG
NotI-2XFLAG FW	TTAGCGGCCGCAAGCTTAAG
2XFLAG-Adapter RV	TGATCCGAGCTCGGTACCAC
Bmal1 Genotyping FW 1	GCAAGCTTAAGATCTACTAGTCC
Bmal1 Genotyping FW 2	ATCAGATGACGAACTGAAACACC
Bmal1 Genotyping FW 3	TGCACTCGCACATGGTTCCACAAC
Bmal1 Genotyping FW 4	TGGCCCAAAGAGGACTCATC
